# Acquisition of cell identity in the brown alga *Ectocarpus*: which of time, cell shape or position matters most?

**DOI:** 10.1101/2021.08.21.457218

**Authors:** Bernard Billoud, Denis Saint-Marcoux, Sabine Chenivesse, Carole Duchêne, Camille Noûs, Jane A. Langdale, Bénédicte Charrier

**Author notes:** Laboratoire BVpam UMR 5079, CNRS, Université de Lyon, UJM-Saint-Étienne, France. Laboratoire de Biologie du chloroplaste et perception de la lumière chez les micro-algues, UMR7141, CNRS, Sorbonne Université, Institut de Biologie Physico-Chimique, 75005 Paris, France.

## Abstract

During development, cells undergo simultaneous changes of different types that together depict cell “identity”. In the multicellular brown alga *Ectocarpus sp*., while ageing, cells change shape and relative position within the filament. Understanding how these factors act and interact to specify cell identity requires markers of cell identity and the ability to genetically separate age, shape and position. Here we used laser capture microdissection (LCM) to isolate specific cell types from young sporophytes of *Ectocarpus*, and performed differential RNA-seq analysis. Transcriptome profiles of cell types in the wild-type strain provided signatures of the five cell types that can be identified by shape and position. In two mutants, where the relationship between cell shape, position and age are altered, transcriptome signatures revealed that little differential expression could be identified when only shape was perturbed. More generally, although the two mutants are characterised by opposite morphological phenotypes, their transcriptomes were remarkably similar. We concluded that despite the robustness of cell differentiation during WT development, neither the shape nor the position of the cell could serve as a faithful gauge for tracking differentiation.
