## Supplementary File 2 - GO-terms for "Acquisition of cell identity in the brown alga *Ectocarpus*: which of time, cell shape or position matters most?"

### Sheet: GOterms
Express	GO-term	G+R+	G-R+	G+R-	G-R-	p-v	adj	over	name space	name	definition
WT_A<E	GO:0009765	20	88	44	21213	3.02732e-31	6.7267e-28	61.82	biological_process	photosynthesis, light harvesting	Absorption and transfer of the energy absorbed from light photons between photosystem reaction centers.
WT_A<E	GO:0009536	20	88	49	21208	1.74939e-30	3.88539e-27	57.3403	cellular_component	plastid	Any member of a family of organelles found in the cytoplasm of plants and some protists, which are membrane-bounded and contain DNA. Plant plastids develop from a common type, the proplastid.
WT_A<E	GO:0016168	19	89	47	21210	6.31777e-29	1.40255e-25	56.9494	molecular_function	chlorophyll binding	Interacting selectively and non-covalently with chlorophyll; any compound of magnesium complexed in a porphyrin (tetrapyrrole) ring and which functions as a photosynthetic pigment.
WT_A<E	GO:0018298	19	89	54	21203	5.65291e-28	1.25438e-24	51.4885	biological_process	protein-chromophore linkage	The covalent or noncovalent attachment of a chromophore to a protein.
WT_A<E	GO:0016020	19	89	179	21078	3.14964e-19	6.98589e-16	18.9831	cellular_component	membrane	A lipid bilayer along with all the proteins and protein complexes embedded in it an attached to it.
WT_A<E	GO:0006096	7	101	27	21230	3.32987e-10	7.38232e-07	40.7285	biological_process	glycolytic process	The chemical reactions and pathways resulting in the breakdown of a carbohydrate into pyruvate, with the concomitant production of a small amount of ATP and the reduction of NAD(P) to NAD(P)H. Glycolysis begins with the metabolism of a carbohydrate to generate products that can enter the pathway and ends with the production of pyruvate. Pyruvate may be converted to acetyl-coenzyme A, ethanol, lac…
WT_A<E	GO:0051537	5	103	29	21228	7.44409e-07	0.00164887	29.0918	molecular_function	2 iron, 2 sulfur cluster binding	Interacting selectively and non-covalently with a 2 iron, 2 sulfur (2Fe-2S) cluster; this cluster consists of two iron atoms, with two inorganic sulfur atoms found between the irons and acting as bridging ligands.
WT_A<E	GO:0042128	3	105	2	21255	1.24698e-06	0.00276205	118.694	biological_process	nitrate assimilation	The nitrogen metabolic process that encompasses the uptake of nitrate from the environment and reduction to ammonia, and results in the incorporation of nitrogen derived from nitrate into cellular substances.
WT_E<A	GO:0005576	5	104	59	21197	1.891e-05	0.0419991	15.3132	cellular_component	extracellular region	The space external to the outermost structure of a cell. For cells without external protective or external encapsulating structures this refers to space outside of the plasma membrane. This term covers the host cell environment outside an intracellular parasite.
WT_A<I	GO:0009536	38	378	31	20918	4.16127e-47	9.24218e-44	28.2842	cellular_component	plastid	Any member of a family of organelles found in the cytoplasm of plants and some protists, which are membrane-bounded and contain DNA. Plant plastids develop from a common type, the proplastid.
WT_A<I	GO:0009765	37	379	27	20922	5.3379e-47	1.18555e-43	29.6914	biological_process	photosynthesis, light harvesting	Absorption and transfer of the energy absorbed from light photons between photosystem reaction centers.
WT_A<I	GO:0016168	36	380	30	20919	1.85077e-44	4.10872e-41	28.0135	molecular_function	chlorophyll binding	Interacting selectively and non-covalently with chlorophyll; any compound of magnesium complexed in a porphyrin (tetrapyrrole) ring and which functions as a photosynthetic pigment.
WT_A<I	GO:0018298	36	380	37	20912	2.59121e-42	5.7499e-39	25.3273	biological_process	protein-chromophore linkage	The covalent or noncovalent attachment of a chromophore to a protein.
WT_A<I	GO:0016020	39	377	159	20790	6.56004e-28	1.45502e-24	10.116	cellular_component	membrane	A lipid bilayer along with all the proteins and protein complexes embedded in it an attached to it.
WT_A<I	GO:0006096	10	406	24	20925	6.07682e-10	1.34723e-06	15.1053	biological_process	glycolytic process	The chemical reactions and pathways resulting in the breakdown of a carbohydrate into pyruvate, with the concomitant production of a small amount of ATP and the reduction of NAD(P) to NAD(P)H. Glycolysis begins with the metabolism of a carbohydrate to generate products that can enter the pathway and ends with the production of pyruvate. Pyruvate may be converted to acetyl-coenzyme A, ethanol, lac…
WT_I<A	GO:0005730	9	326	57	20973	8.68282e-07	0.00192932	8.69674	cellular_component	nucleolus	A small, dense body one or more of which are present in the nucleus of eukaryotic cells. It is rich in RNA and protein, is not bounded by a limiting membrane, and is not seen during mitosis. Its prime function is the transcription of the nucleolar DNA into 45S ribosomal-precursor RNA, the processing of this RNA into 5.8S, 18S, and 28S components of ribosomal RNA, and the association of these comp…
WT_I<A	GO:0016021	83	252	3268	17762	9.56633e-06	0.0212468	1.57965	cellular_component	integral component of membrane	The component of a membrane consisting of the gene products and protein complexes having at least some part of their peptide sequence embedded in the hydrophobic region of the membrane.
WT_A<R	GO:0009536	38	469	31	20827	9.25334e-44	2.05517e-40	23.2076	cellular_component	plastid	Any member of a family of organelles found in the cytoplasm of plants and some protists, which are membrane-bounded and contain DNA. Plant plastids develop from a common type, the proplastid.
WT_A<R	GO:0009765	37	470	27	20831	9.7362e-44	2.16241e-40	24.3622	biological_process	photosynthesis, light harvesting	Absorption and transfer of the energy absorbed from light photons between photosystem reaction centers.
WT_A<R	GO:0016168	36	471	30	20828	2.6894e-41	5.97046e-38	22.9855	molecular_function	chlorophyll binding	Interacting selectively and non-covalently with chlorophyll; any compound of magnesium complexed in a porphyrin (tetrapyrrole) ring and which functions as a photosynthetic pigment.
WT_A<R	GO:0018298	36	471	37	20821	3.65534e-39	8.11121e-36	20.7814	biological_process	protein-chromophore linkage	The covalent or noncovalent attachment of a chromophore to a protein.
WT_A<R	GO:0016020	38	469	160	20698	1.13382e-23	2.5148e-20	8.08748	cellular_component	membrane	A lipid bilayer along with all the proteins and protein complexes embedded in it an attached to it.
WT_A<R	GO:0003735	27	480	101	20757	2.79566e-18	6.19798e-15	8.88891	molecular_function	structural constituent of ribosome	The action of a molecule that contributes to the structural integrity of the ribosome.
WT_A<R	GO:0006412	26	481	109	20749	1.27784e-16	2.8317e-13	8.11586	biological_process	translation	The cellular metabolic process in which a protein is formed, using the sequence of a mature mRNA or circRNA molecule to specify the sequence of amino acids in a polypeptide chain. Translation is mediated by the ribosome, and begins with the formation of a ternary complex between aminoacylated initiator methionine tRNA, GTP, and initiation factor 2, which subsequently associates with the small sub…
WT_A<R	GO:0005840	22	485	105	20753	2.83638e-13	6.28259e-10	7.29985	cellular_component	ribosome	An intracellular organelle, about 200 A in diameter, consisting of RNA and protein. It is the site of protein biosynthesis resulting from translation of messenger RNA (mRNA). It consists of two subunits, one large and one small, each containing only protein and RNA. Both the ribosome and its subunits are characterized by their sedimentation coefficients, expressed in Svedberg units (symbol: S). H…
WT_A<R	GO:0006096	12	495	22	20836	9.56358e-12	2.11738e-08	14.873	biological_process	glycolytic process	The chemical reactions and pathways resulting in the breakdown of a carbohydrate into pyruvate, with the concomitant production of a small amount of ATP and the reduction of NAD(P) to NAD(P)H. Glycolysis begins with the metabolism of a carbohydrate to generate products that can enter the pathway and ends with the production of pyruvate. Pyruvate may be converted to acetyl-coenzyme A, ethanol, lac…
WT_A<R	GO:0051537	8	499	26	20832	1.00378e-06	0.00222137	9.9153	molecular_function	2 iron, 2 sulfur cluster binding	Interacting selectively and non-covalently with a 2 iron, 2 sulfur (2Fe-2S) cluster; this cluster consists of two iron atoms, with two inorganic sulfur atoms found between the irons and acting as bridging ligands.
WT_A<R	GO:0019722	3	504	0	20858	1.32862e-05	0.0293626	42.14	biological_process	calcium-mediated signaling	Any intracellular signal transduction in which the signal is passed on within the cell via calcium ions.
WT_A<R	GO:0006006	4	503	4	20854	2.03371e-05	0.0449247	21.07	biological_process	glucose metabolic process	The chemical reactions and pathways involving glucose, the aldohexose gluco-hexose. D-glucose is dextrorotatory and is sometimes known as dextrose; it is an important source of energy for living organisms and is found free as well as combined in homo- and hetero-oligosaccharides and polysaccharides.
WT_R<A	GO:0006457	14	475	58	20818	7.98889e-10	1.77513e-06	8.49551	biological_process	protein folding	The process of assisting in the covalent and noncovalent assembly of single chain polypeptides or multisubunit complexes into the correct tertiary structure.
WT_R<A	GO:0051082	9	480	32	20844	2.92606e-07	0.000649878	9.59075	molecular_function	unfolded protein binding	Interacting selectively and non-covalently with an unfolded protein.
WT_R<A	GO:0005730	10	479	56	20820	2.40935e-06	0.00534875	6.61988	cellular_component	nucleolus	A small, dense body one or more of which are present in the nucleus of eukaryotic cells. It is rich in RNA and protein, is not bounded by a limiting membrane, and is not seen during mitosis. Its prime function is the transcription of the nucleolar DNA into 45S ribosomal-precursor RNA, the processing of this RNA into 5.8S, 18S, and 28S components of ribosomal RNA, and the association of these comp…
WT_R<A	GO:0016021	113	376	3238	17638	9.1264e-06	0.0202515	1.47332	cellular_component	integral component of membrane	The component of a membrane consisting of the gene products and protein complexes having at least some part of their peptide sequence embedded in the hydrophobic region of the membrane.
WT_A<B	GO:0009536	34	301	35	20995	2.74919e-43	6.1087e-40	31.4259	cellular_component	plastid	Any member of a family of organelles found in the cytoplasm of plants and some protists, which are membrane-bounded and contain DNA. Plant plastids develop from a common type, the proplastid.
WT_A<B	GO:0009765	33	302	31	20999	6.49509e-43	1.44256e-39	32.8846	biological_process	photosynthesis, light harvesting	Absorption and transfer of the energy absorbed from light photons between photosystem reaction centers.
WT_A<B	GO:0016168	32	303	34	20996	1.72781e-40	3.83575e-37	30.9218	molecular_function	chlorophyll binding	Interacting selectively and non-covalently with chlorophyll; any compound of magnesium complexed in a porphyrin (tetrapyrrole) ring and which functions as a photosynthetic pigment.
WT_A<B	GO:0018298	32	303	41	20989	1.13623e-38	2.52128e-35	27.9567	biological_process	protein-chromophore linkage	The covalent or noncovalent attachment of a chromophore to a protein.
WT_A<B	GO:0016020	35	300	163	20867	1.1302e-26	2.50679e-23	11.2736	cellular_component	membrane	A lipid bilayer along with all the proteins and protein complexes embedded in it an attached to it.
WT_A<B	GO:0003735	23	312	105	20925	4.5506e-18	1.00887e-14	11.4598	molecular_function	structural constituent of ribosome	The action of a molecule that contributes to the structural integrity of the ribosome.
WT_A<B	GO:0006412	22	313	113	20917	2.1514e-16	4.76749e-13	10.3931	biological_process	translation	The cellular metabolic process in which a protein is formed, using the sequence of a mature mRNA or circRNA molecule to specify the sequence of amino acids in a polypeptide chain. Translation is mediated by the ribosome, and begins with the formation of a ternary complex between aminoacylated initiator methionine tRNA, GTP, and initiation factor 2, which subsequently associates with the small sub…
WT_A<B	GO:0005840	18	317	109	20921	1.44431e-12	3.19915e-09	9.03914	cellular_component	ribosome	An intracellular organelle, about 200 A in diameter, consisting of RNA and protein. It is the site of protein biosynthesis resulting from translation of messenger RNA (mRNA). It consists of two subunits, one large and one small, each containing only protein and RNA. Both the ribosome and its subunits are characterized by their sedimentation coefficients, expressed in Svedberg units (symbol: S). H…
WT_A<B	GO:0006096	7	328	27	21003	8.18285e-07	0.00181168	13.1304	biological_process	glycolytic process	The chemical reactions and pathways resulting in the breakdown of a carbohydrate into pyruvate, with the concomitant production of a small amount of ATP and the reduction of NAD(P) to NAD(P)H. Glycolysis begins with the metabolism of a carbohydrate to generate products that can enter the pathway and ends with the production of pyruvate. Pyruvate may be converted to acetyl-coenzyme A, ethanol, lac…
WT_B<A	GO:0016021	62	143	3289	17871	1.09387e-07	0.000243059	1.92826	cellular_component	integral component of membrane	The component of a membrane consisting of the gene products and protein complexes having at least some part of their peptide sequence embedded in the hydrophobic region of the membrane.
WT_E<I	GO:0009765	21	89	43	21212	4.00982e-33	8.90981e-30	63.7308	biological_process	photosynthesis, light harvesting	Absorption and transfer of the energy absorbed from light photons between photosystem reaction centers.
WT_E<I	GO:0009536	21	89	48	21207	2.57975e-32	5.72963e-29	59.1126	cellular_component	plastid	Any member of a family of organelles found in the cytoplasm of plants and some protists, which are membrane-bounded and contain DNA. Plant plastids develop from a common type, the proplastid.
WT_E<I	GO:0016168	20	90	46	21209	9.27936e-31	2.06002e-27	58.8567	molecular_function	chlorophyll binding	Interacting selectively and non-covalently with chlorophyll; any compound of magnesium complexed in a porphyrin (tetrapyrrole) ring and which functions as a photosynthetic pigment.
WT_E<I	GO:0018298	20	90	53	21202	9.53574e-30	2.11598e-26	53.213	biological_process	protein-chromophore linkage	The covalent or noncovalent attachment of a chromophore to a protein.
WT_E<I	GO:0016020	23	87	175	21080	6.826e-25	1.51401e-21	22.5618	cellular_component	membrane	A lipid bilayer along with all the proteins and protein complexes embedded in it an attached to it.
WT_I<E	GO:0003746	5	56	16	21288	3.15263e-09	7.00513e-06	83.3919	molecular_function	translation elongation factor activity	Functions in chain elongation during polypeptide synthesis at the ribosome.
WT_I<E	GO:0005524	18	43	1622	19682	4.20547e-07	0.000934034	3.84416	molecular_function	ATP binding	Interacting selectively and non-covalently with ATP, adenosine 5'-triphosphate, a universally important coenzyme and enzyme regulator.
WT_I<E	GO:0051082	4	57	37	21267	5.62658e-06	0.012491	34.1703	molecular_function	unfolded protein binding	Interacting selectively and non-covalently with an unfolded protein.
WT_I<E	GO:0005200	3	58	13	21291	1.20774e-05	0.0267997	65.6711	molecular_function	structural constituent of cytoskeleton	The action of a molecule that contributes to the structural integrity of a cytoskeletal structure.
WT_E<R	GO:0009536	24	168	45	21128	2.85068e-32	6.33421e-29	38.7047	cellular_component	plastid	Any member of a family of organelles found in the cytoplasm of plants and some protists, which are membrane-bounded and contain DNA. Plant plastids develop from a common type, the proplastid.
WT_E<R	GO:0009765	23	169	41	21132	2.3585e-31	5.23824e-28	39.9898	biological_process	photosynthesis, light harvesting	Absorption and transfer of the energy absorbed from light photons between photosystem reaction centers.
WT_E<R	GO:0016168	22	170	44	21129	3.58875e-29	7.96703e-26	37.092	molecular_function	chlorophyll binding	Interacting selectively and non-covalently with chlorophyll; any compound of magnesium complexed in a porphyrin (tetrapyrrole) ring and which functions as a photosynthetic pigment.
WT_E<R	GO:0018298	22	170	51	21122	4.78695e-28	1.06222e-24	33.5352	biological_process	protein-chromophore linkage	The covalent or noncovalent attachment of a chromophore to a protein.
WT_E<R	GO:0016020	24	168	174	20999	2.3017e-20	5.10518e-17	13.488	cellular_component	membrane	A lipid bilayer along with all the proteins and protein complexes embedded in it an attached to it.
WT_R<E	GO:0005524	34	98	1606	19627	2.15221e-10	4.78221e-07	3.35555	molecular_function	ATP binding	Interacting selectively and non-covalently with ATP, adenosine 5'-triphosphate, a universally important coenzyme and enzyme regulator.
WT_R<E	GO:0003746	4	128	17	21216	7.6793e-06	0.0170327	30.8297	molecular_function	translation elongation factor activity	Functions in chain elongation during polypeptide synthesis at the ribosome.
WT_R<E	GO:0009507	7	125	120	21113	1.41424e-05	0.0313536	8.9212	cellular_component	chloroplast	A chlorophyll-containing plastid with thylakoids organized into grana and frets, or stroma thylakoids, and embedded in a stroma.
WT_R<E	GO:0001732	3	129	6	21227	1.88452e-05	0.0417797	53.952	biological_process	formation of cytoplasmic translation initiation complex	Joining of the large subunit, with release of IF2/eIF2 and IF3/eIF3. This leaves the functional ribosome at the AUG, with the methionyl/formyl-methionyl-tRNA positioned at the P site.
WT_R<E	GO:0016282	3	129	6	21227	1.88452e-05	0.0417797	53.952	cellular_component	eukaryotic 43S preinitiation complex	A protein complex composed of the 40S ribosomal subunit plus eIF1A, eIF3, and eIF2-GTP-bound methionyl-initiator methionine tRNA.
WT_R<E	GO:0033290	3	129	6	21227	1.88452e-05	0.0417797	53.952	cellular_component	eukaryotic 48S preinitiation complex	A protein complex composed of the small ribosomal subunit, eIF3, eIF1A, methionyl-initiatior methionine and a capped mRNA. The complex is initially positioned at the 5'-end of the capped mRNA.
WT_E<B	GO:0009765	9	73	55	21228	2.66973e-12	5.92947e-09	36.6397	biological_process	photosynthesis, light harvesting	Absorption and transfer of the energy absorbed from light photons between photosystem reaction centers.
WT_E<B	GO:0016168	9	73	57	21226	3.56602e-12	7.91657e-09	35.5294	molecular_function	chlorophyll binding	Interacting selectively and non-covalently with chlorophyll; any compound of magnesium complexed in a porphyrin (tetrapyrrole) ring and which functions as a photosynthetic pigment.
WT_E<B	GO:0009536	9	73	60	21223	5.40965e-12	1.2004e-08	33.9846	cellular_component	plastid	Any member of a family of organelles found in the cytoplasm of plants and some protists, which are membrane-bounded and contain DNA. Plant plastids develop from a common type, the proplastid.
WT_E<B	GO:0018298	9	73	64	21219	9.1534e-12	2.03114e-08	32.1225	biological_process	protein-chromophore linkage	The covalent or noncovalent attachment of a chromophore to a protein.
WT_E<B	GO:0016020	11	71	187	21096	2.58638e-10	5.73658e-07	14.4749	cellular_component	membrane	A lipid bilayer along with all the proteins and protein complexes embedded in it an attached to it.
WT_B<R	GO:0009765	3	12	61	21289	1.13687e-05	0.0252271	66.7656	biological_process	photosynthesis, light harvesting	Absorption and transfer of the energy absorbed from light photons between photosystem reaction centers.
WT_B<R	GO:0016168	3	12	63	21287	1.24758e-05	0.0276838	64.7424	molecular_function	chlorophyll binding	Interacting selectively and non-covalently with chlorophyll; any compound of magnesium complexed in a porphyrin (tetrapyrrole) ring and which functions as a photosynthetic pigment.
WT_B<R	GO:0009536	3	12	66	21284	1.42664e-05	0.0316571	61.9275	cellular_component	plastid	Any member of a family of organelles found in the cytoplasm of plants and some protists, which are membrane-bounded and contain DNA. Plant plastids develop from a common type, the proplastid.
WT_B<R	GO:0018298	3	12	70	21280	1.69068e-05	0.0375163	58.5342	biological_process	protein-chromophore linkage	The covalent or noncovalent attachment of a chromophore to a protein.
A_Kna<WT	GO:0003735	3	1	125	21236	8.36539e-07	0.00185795	125.186	molecular_function	structural constituent of ribosome	The action of a molecule that contributes to the structural integrity of the ribosome.
A_Kna<WT	GO:0006412	3	1	132	21229	9.82393e-07	0.00218189	118.694	biological_process	translation	The cellular metabolic process in which a protein is formed, using the sequence of a mature mRNA or circRNA molecule to specify the sequence of amino acids in a polypeptide chain. Translation is mediated by the ribosome, and begins with the formation of a ternary complex between aminoacylated initiator methionine tRNA, GTP, and initiation factor 2, which subsequently associates with the small sub…
